# Reanalysis of Orbitrap Astral DIA data demonstrates the capabilities of MS/MS-free proteomics to reveal new biological insights in disease-related samples

**DOI:** 10.1101/2024.04.01.587550

**Authors:** Mark V. Ivanov, Anna S. Kopeykina, Mikhail V. Gorshkov

## Abstract

Data-independent acquisition (DIA) became a method of choice for quantitative proteomics. With the advent of the combination of Orbitrap FTMS and asymmetric track lossless analyzer Astral these DIA capabilities were further extended with the recent demonstration of quantitative proteomic sample analyses at the speed of up to hundreds of samples per day. In particular, the dataset containing brain samples related to the multiple system atrophy was acquired using 7 and 28 min chromatography gradients and the Orbitrap Astral mass spectrometer (Guzman et al., Nat. Biotech.2024). In this work, we reanalysed the Orbitrap Astral DIA data using MS1 spectra without applying to fragmentation information using the recently introduced DirectMS1 approach. The results were compared with previous study of the same sample cohort by traditional long gradient DDA analysis. While the quantitation efficiency of DirectMS1 was comparable, we found additional five proteins of biological significance relevant to the analyzed tissue samples. Among the findings, DirectMS1 was able to detect decreased caspase activity for Vimentin protein in the multiple system atrophy samples which was barely observed from MS/MS-based methods. Our study suggests that DirectMS1 can be an efficient MS1-only addition to the analysis of DIA data in quantitative proteomic studies.
