## Supplementary Table S2 for "Reanalysis of Orbitrap Astral DIA data demonstrates the capabilities of MS/MS-free proteomics to reveal new biological insights in disease-related samples"

### Sheet: Sheet1
Supplementary Table S2. Theoretical peptides for vimentin protein with no missed cleavages and 7 to 30 amino acid length. Fold changes are estimated as median intensity in MSA group normalized by median intensity in Control group. Green color was used for peptides with same fold change direction in all datasets. Yellow color was used for peptides with same fold change direction in two datasets an…
amino acid start position	peptide	log2FoldChange in 7 min DIA	log2FoldChange in 28 min DIA	log2FoldChange in 180 min DDA
4	SVSSSSYR	0	-0.12	-0.28
13	MFGGPGTASR	0	0	0
28	SYVTTSTR	0	0.52	-0.13
36	TYSLGSALR	0	0	0
50	SLYASSPGGVYATR	-0.29	0.42	-0.31
71	SSVPGVR	0	0.2	-0.2
78	LLQDSVDFSLADAINTEFK	0	0.34	-0.02
104	VELQELNDR	0.32	0.6	0.38
113	FANYIDK	-0.06	0.32	-0.29
122	FLEQQNK	0.52	0.36	0.15
129	ILLAELEQLK	0.29	0.77	0.34
145	LGDLYEEEMR	0.07	0.62	0.2
159	QVDQLTNDK	0.46	0.62	0.27
175	DNLAEDIMR	0.24	0.76	0.3
188	LQEEMLQR	0.32	0.68	0.36
196	EEAENTLQSFR	0.28	0.77	0.27
207	QDVDNASLAR	0.33	0.75	0.23
223	VESLQEEIAFLK	0.26	1.17	0
236	LHEEEIQELQAQIQEQHVQIDVDVSK	0	0	0
262	PDLTAALR	0	0	0
273	QQYESVAAK	0.35	0.63	-0.32
282	NLQEAEEWYK	0.02	0.36	-0.03
294	FADLSEAANR	0.17	0.54	0.03
313	QESTEYR	0	0.26	0.25
321	QVQSLTCEVDALK	0	-0.18	-0.01
334	GTNESLER	0.49	0.38	0.1
345	EMEENFAVEAANYQDTIGR	-0.03	0.19	0.37
364	LQDEIQNMK	0.31	0.79	0.32
381	EYQDLLNVK	0.11	0.02	0.05
390	MALDIEIATYR	0.11	0.61	0.2
402	LLEGEESR	0.38	0.95	-0.05
410	ISLPLPNFSSLNLR	-0.16	0.38	-0.12
424	ETNLDSLPLVDTHSK	-0.51	3.56	0.42
450	DGQVINETSQHHDDLE	0	0.35	-0.11
