## Supplementary Table S1 for "Reanalysis of Orbitrap Astral DIA data demonstrates the capabilities of MS/MS-free proteomics to reveal new biological insights in disease-related samples"

### Sheet: brain_astral_common2
Supplementary Table S1. Differentially expressed proteins reported by at least two of five results. DirectMS1Quant provides two types of fold changes: estimated using all quantified peptides and using peptides masked as significantly different between sample groups. The latter is preferable to use but provided only for differentially expressed proteins.
	log2FoldChange using median of all quantified peptides					log2FoldChange using peptides masked by DirectMS1Quant as significantly different between groups
dbname	DIA 7 min	DIA 28 min	DirectMS1 7 min	DirectMS1 28 min	Differentially expressed in dataset	7 min	28 min
sp|P02675|FIBB_HUMAN	0.651683	0.505331	0.593912	0.59185	7DIA;28DIA;7MS1;28MS1;DDA	0.659752	0.647037
sp|P02679|FIBG_HUMAN	0.692811	0.535328	0.562375	0.603003	7DIA;28DIA;7MS1;28MS1;DDA	0.652064	0.831526
sp|P02647|APOA1_HUMAN	0.514612	0.501995	0.2865	0.242948	7DIA;28DIA;7MS1;DDA	0.386942
sp|P01857|IGHG1_HUMAN	0.364642	0.291814	0.28287	0.41064	7DIA;7MS1;28MS1;DDA	0.405344	0.465299
sp|P00738|HPT_HUMAN	0.513454	0.391673	0.328882	0.334465	7DIA;7MS1;28MS1;DDA	0.328882	0.69946
sp|P02671|FIBA_HUMAN	0.523415	0.370127	0.418886	0.468474	7DIA;7MS1;28MS1;DDA	0.581506	0.731051
sp|P01859|IGHG2_HUMAN	0.834171	0.668635	0.486062	0.465299	7DIA;28DIA;7MS1;DDA	0.787829
sp|P02743|SAMP_HUMAN	0.629543	0.511631	0.0790249	0.388653	7DIA;28DIA;DDA
sp|Q8NBQ5|DHB11_HUMAN	-0.28815	-0.380181	-0.0414379	-0.328098	7DIA;28MS1;DDA		-0.657047
sp|P51888|PRELP_HUMAN	0.524077	0.51979	0.386426	1.09449	7DIA;28MS1;DDA		1.29952
sp|P05546|HEP2_HUMAN	0.636792	0.615887	-0.0967647	0.0291365	7DIA;28DIA;DDA
sp|P01834|IGKC_HUMAN	0.563381	0.424248	0.541727	0.595747	7DIA;7MS1;DDA	0.541727
sp|Q05707|COEA1_HUMAN	0.40257	0.461343	-0.143234	0.632642	7DIA;28MS1;DDA		1.02886
sp|P02652|APOA2_HUMAN	1.06586	0.890104	0.477396		7DIA;28DIA;DDA
sp|P02774|VTDB_HUMAN	0.564539	0.448388	0.202643	0.318867	7DIA;28DIA;DDA
sp|P04196|HRG_HUMAN	0.801675	0.684386	-0.0840539	-0.210986	7DIA;28DIA;DDA
sp|P02790|HEMO_HUMAN	0.430749	0.354198	0.193767	0.159331	7DIA;DDA
sp|P08697|A2AP_HUMAN	0.349702	0.116776			7DIA;DDA
sp|P01619|KV301_HUMAN	0.507756	0.406729			7DIA;DDA
sp|O14495|LPP3_HUMAN	-0.214136	-0.374704	-0.329719	-0.301194	7MS1;DDA	-0.329719
sp|P00734|THRB_HUMAN	0.392688	0.321326		0.0573183	7DIA;DDA
sp|P04433|KV309_HUMAN	0.371721	0.158742	0.00851358		7DIA;DDA
sp|P01042|KNG1_HUMAN	0.322977	0.199113	0.0892865	0.149101	7DIA;DDA
sp|P00747|PLMN_HUMAN	0.414393	0.35662			7DIA;DDA
sp|P19823|ITIH2_HUMAN	0.389967	0.385076	0.0270337	0.0847543	7DIA;DDA
sp|P50238|CRIP1_HUMAN	0.308811	0.302426	0.202407		7DIA;DDA
sp|P01780|HV319_HUMAN	0.392259	0.191944			7DIA;DDA
sp|P00739|HPTR_HUMAN	0.0219342	0.376565	0.420215	0.416732	7MS1;DDA	0.420215
sp|P12110|CO6A2_HUMAN	0.54458	0.49763	0.0517918	0.160159	7DIA;DDA
sp|P29373|RABP2_HUMAN	0.472203	0.526278	-0.0647458	-0.0427212	7DIA;DDA
sp|P04264|K2C1_HUMAN	2.04172	1.92432	1.13965	1.15893	7DIA;28DIA;7MS1;28MS1	1.78652	2.06946
sp|P22626|ROA2_HUMAN	-0.327043	-0.214365	-0.207644	-0.380904	7DIA;7MS1;28MS1	-0.40165	-0.489123
sp|P43004|EAA2_HUMAN	-0.389767	-0.353674	-0.416858	-0.442308	7DIA;7MS1;28MS1	-0.500986	-0.62481
sp|P19367|HXK1_HUMAN	-0.313286	-0.362899	-0.390616	-0.469004	7DIA;7MS1;28MS1	-0.398144	-0.550874
sp|P02794|FRIH_HUMAN	-0.812515	-0.870032	-0.986375	-1.27268	7DIA;7MS1;28MS1	-1.05832	-1.29058
sp|P50993|AT1A2_HUMAN	-0.285487	-0.234963	-0.340682	-0.323904	7DIA;7MS1;28MS1	-0.409425	-0.469354
sp|P13010|XRCC5_HUMAN	-0.314882	-0.279962	-0.210987	-0.348725	7DIA;7MS1;28MS1	-0.340738	-0.712531
sp|P21810|PGS1_HUMAN	0.588892	0.553104	0.458806	0.910171	7DIA;28MS1		1.31521
sp|P35527|K1C9_HUMAN	1.65358	1.76008	0.0866237	0.405706	7DIA;28MS1		1.7722
sp|P01877|IGHA2_HUMAN	0.450764	0.3183	0.390621	0.148292	7DIA;7MS1	0.469188
sp|P51991|ROA3_HUMAN	-0.359176	-0.253059	-0.40108	-0.322621	7DIA;7MS1	-0.40108
sp|P42704|LPPRC_HUMAN	-0.55425	-0.346575	-0.228845	-0.146038	7DIA;7MS1	-0.340252
sp|P07996|TSP1_HUMAN	0.485235	0.556859		0.1058	7DIA;28DIA
sp|P35908|K22E_HUMAN	1.64111	2.10508	0.0932706	0.767044	7DIA;28MS1		2.12477
sp|O95452|CXB6_HUMAN	-0.461166	-0.470415			7DIA;28DIA
sp|P02775|CXCL7_HUMAN	0.670388	0.698082			7DIA;28DIA
sp|P02792|FRIL_HUMAN	-0.542553	-0.802426	-0.997515	-1.04663	7MS1;28MS1	-1.01234	-1.38402
sp|Q14CZ8|HECAM_HUMAN	-0.156111	-0.254366			7MS1;28MS1	-0.33883	-0.640876
sp|P43003|EAA1_HUMAN	-0.339081	-0.405438	-0.50498	-0.508575	7DIA;7MS1	-0.598811
sp|Q13451|FKBP5_HUMAN	-0.38585	-0.503838	-0.28781	-0.460061	7DIA;28DIA
sp|P47972|NPTX2_HUMAN	-0.419977	-0.469769	-0.0918644	-0.192979	7DIA;28DIA
sp|P12111|CO6A3_HUMAN	0.546632	0.549241	0.00438515	0.35045	7DIA;28MS1		1.6429
sp|P43243|MATR3_HUMAN	-0.342333	-0.307601	-0.204592	-0.158865	7DIA;7MS1	-0.345081
sp|Q9HBL8|NMRL1_HUMAN	-0.435761	-0.547396	0.0418029	0.0983221	7DIA;28DIA
sp|Q6YN16|HSDL2_HUMAN	-0.0975162	-0.120778	-0.211112	-0.234437	7MS1;28MS1	-0.378872	-0.468275
sp|Q9NZH0|GPC5B_HUMAN	-0.377526	-0.617675	-0.0252879	-0.407856	7DIA;28DIA
sp|Q9Y6R1|S4A4_HUMAN	-0.284749	-0.249543	-0.337266	-0.18172	7DIA;7MS1	-0.366793
sp|P01876|IGHA1_HUMAN	0.339297	0.181191	0.388125	0.335067	7DIA;7MS1	0.390621
sp|P12956|XRCC6_HUMAN	-0.281164	-0.227989	-0.307693	-0.335237	7DIA;7MS1	-0.331802
sp|O15240|VGF_HUMAN	-0.432682	-0.386365	-0.37173	-0.273376	7DIA;7MS1	-0.400435
sp|P14415|AT1B2_HUMAN	-0.293331	-0.343429	-0.385671	-0.319394	7DIA;7MS1	-0.447939
sp|Q9BV57|MTND_HUMAN	-0.466308	-0.64607			7DIA;28DIA
sp|O14874|BCKD_HUMAN	0.292347	0.466317	0.0558802	0.183022	7DIA;28DIA
sp|P08670|VIME_HUMAN	0.23341	0.223137	0.293663	0.338542	7MS1;28MS1	0.370604	0.596368
sp|P13645|K1C10_HUMAN	2.168	1.98237	-0.0362123	0.833131	7DIA;28MS1		2.52883
sp|P21695|GPDA_HUMAN	0.415347	0.310733	0.220633	0.188329	7DIA;7MS1	0.350985
sp|P06576|ATPB_HUMAN	-0.154972	-0.118502	-0.29287	-0.253581	7MS1;28MS1	-0.284819	-0.720335
sp|P02768|ALBU_HUMAN	0.41348	0.331068	0.422327	0.312893	7DIA;7MS1	0.449564
